# AAV vectors with enhancer-controlled ITR promoters

**DOI:** 10.64898/2025.12.03.692098

**Authors:** Yanjiang Zheng, Luzi Yang, Kaiyu Zhou, Qirun Wang, Tiange Li, Jiahao Wu, jiangwei Qin, Fei Gao, Pingzhu Zhou, Tian Lu, Yangpo Cao, Yimin Hua, Yuxuan Guo, Yifei Li

**Affiliations:** Key Laboratory of Birth Defects and Related Diseases of Women and Children of MOE, Department of Pediatrics, West China Second University Hospital, Sichuan University, Chengdu, Sichuan, 610041, China; Institute of Cardiovascular Sciences, School of Basic Medical Sciences, Peking University Health Science Center, Beijing, China; State Key Laboratory of Vascular Homeostasis and Remodeling, Peking University, Beijing, China; Pulmonary Vascular Diseases Center, Beijing Anzhen Hospital, Capital Medical University, Beijing 101118, China; Department of Cardiovascular Surgery, West China Hospital, Sichuan University, Chengdu, Sichuan 610041, China; Institute for Cardiovascular Health, School of Medicine, Shanghai University, Shanghai 200444, China; Department of Biochemistry and Molecular Biology, School of Basic Medical Sciences, Peking University Health Science Center, Beijing, China; Department of Pharmacology, Joint Laboratory of Guangdong-Hong Kong Universities for Vascular Homeostasis and Diseases, School of Medicine, Southern University of Science and Technology, Shenzhen, Guangdong, 518033, China

**Keywords:** Adeno-associated virus, inverted terminal repeats, Enhancer

## Abstract

Adeno-associated virus (AAV) is limited by its packaging capacity and the unwanted promoter activity of inverted terminal repeats (ITRs). Here we utilized mini-enhancers to regulate ITR promoters and drive AAV cargo expression in the absence of the canonical promoters, which not only solved the ITR issue but also released more payload for the cargo. As an example, this new design successfully enabled robust, tissue-specific SpCas9 gene editing via a single AAV, which otherwise requires a dual-AAV system due to the large size of SpCas9.
