## Supplemental Table1 for "AAV vectors with enhancer-controlled ITR promoters"

### Sheet: Table S1
Lab Plasmid NO.	Name	Full sequence
152	AAV-Cre	cctgcaggcagctgcgcgctcgctcgctcactgaggccgcccgggcgtcgggcgacctttggtcgcccggcctcagtgagcgagcgagcgcgcagagagggagtggccaactccatcactaggggttcctgcggccgcacgcgccggtaccatggtgcccaagaagaagaggaaagtctccaacctgctgactgtgcaccaaaacctgcctgccctccctgtggatgccacctctgatgaagtcaggaagaacctgatggacatgttcagggacaggcaggccttctctgaacacacctggaagatgctcctgtctgtgtgcagatcctgggctgcctggtgcaagctgaacaacaggaaatggttccctgctgaacctgaggatgtgagggactacct…
153	AAV-Cre-CMVEnh	cctgcaggcagctgcgcgctcgctcgctcactgaggccgcccgggcgtcgggcgacctttggtcgcccggcctcagtgagcgagcgagcgcgcagagagggagtggccaactccatcactaggggttcctgcggccgcacgcgccggtaccatggtgcccaagaagaagaggaaagtctccaacctgctgactgtgcaccaaaacctgcctgccctccctgtggatgccacctctgatgaagtcaggaagaacctgatggacatgttcagggacaggcaggccttctctgaacacacctggaagatgctcctgtctgtgtgcagatcctgggctgcctggtgcaagctgaacaacaggaaatggttccctgctgaacctgaggatgtgagggactacct…
190	AAV-Cre-reverseCMVEnh	cctgcaggcagctgcgcgctcgctcgctcactgaggccgcccgggcgtcgggcgacctttggtcgcccggcctcagtgagcgagcgagcgcgcagagagggagtggccaactccatcactaggggttcctgcggccgcacgcgccggtaccatggtgcccaagaagaagaggaaagtctccaacctgctgactgtgcaccaaaacctgcctgccctccctgtggatgccacctctgatgaagtcaggaagaacctgatggacatgttcagggacaggcaggccttctctgaacacacctggaagatgctcctgtctgtgtgcagatcctgggctgcctggtgcaagctgaacaacaggaaatggttccctgctgaacctgaggatgtgagggactacct…
191	AAV-Cre-U6-gRNA-CMVEnh	cctgcaggcagctgcgcgctcgctcgctcactgaggccgcccgggcgtcgggcgacctttggtcgcccggcctcagtgagcgagcgagcgcgcagagagggagtggccaactccatcactaggggttcctgcggccgcacgcgccggtaccatggtgcccaagaagaagaggaaagtctccaacctgctgactgtgcaccaaaacctgcctgccctccctgtggatgccacctctgatgaagtcaggaagaacctgatggacatgttcagggacaggcaggccttctctgaacacacctggaagatgctcctgtctgtgtgcagatcctgggctgcctggtgcaagctgaacaacaggaaatggttccctgctgaacctgaggatgtgagggactacct…
154	AAV-Cre-Myl7Enh	cctgcaggcagctgcgcgctcgctcgctcactgaggccgcccgggcgtcgggcgacctttggtcgcccggcctcagtgagcgagcgagcgcgcagagagggagtggccaactccatcactaggggttcctgcggccgcacgcgccggtaccatggtgcccaagaagaagaggaaagtctccaacctgctgactgtgcaccaaaacctgcctgccctccctgtggatgccacctctgatgaagtcaggaagaacctgatggacatgttcagggacaggcaggccttctctgaacacacctggaagatgctcctgtctgtgtgcagatcctgggctgcctggtgcaagctgaacaacaggaaatggttccctgctgaacctgaggatgtgagggactacct…
165	AAV-Cre-Myl3Enh	cctgcaggcagctgcgcgctcgctcgctcactgaggccgcccgggcgtcgggcgacctttggtcgcccggcctcagtgagcgagcgagcgcgcagagagggagtggccaactccatcactaggggttcctgcggccgcacgcgccggtaccatggtgcccaagaagaagaggaaagtctccaacctgctgactgtgcaccaaaacctgcctgccctccctgtggatgccacctctgatgaagtcaggaagaacctgatggacatgttcagggacaggcaggccttctctgaacacacctggaagatgctcctgtctgtgtgcagatcctgggctgcctggtgcaagctgaacaacaggaaatggttccctgctgaacctgaggatgtgagggactacct…
168	AAV-Cre-miR122TS-Myl7Enh	cctgcaggcagctgcgcgctcgctcgctcactgaggccgcccgggcgtcgggcgacctttggtcgcccggcctcagtgagcgagcgagcgcgcagagagggagtggccaactccatcactaggggttcctgcggccgcacgcgccggtaccatggtgcccaagaagaagaggaaagtctccaacctgctgactgtgcaccaaaacctgcctgccctccctgtggatgccacctctgatgaagtcaggaagaacctgatggacatgttcagggacaggcaggccttctctgaacacacctggaagatgctcctgtctgtgtgcagatcctgggctgcctggtgcaagctgaacaacaggaaatggttccctgctgaacctgaggatgtgagggactacct…
169	AAV-Cre-miR122TS-miniMyl7Enh	cctgcaggcagctgcgcgctcgctcgctcactgaggccgcccgggcgtcgggcgacctttggtcgcccggcctcagtgagcgagcgagcgcgcagagagggagtggccaactccatcactaggggttcctgcggccgcacgcgccggtaccatggtgcccaagaagaagaggaaagtctccaacctgctgactgtgcaccaaaacctgcctgccctccctgtggatgccacctctgatgaagtcaggaagaacctgatggacatgttcagggacaggcaggccttctctgaacacacctggaagatgctcctgtctgtgtgcagatcctgggctgcctggtgcaagctgaacaacaggaaatggttccctgctgaacctgaggatgtgagggactacct…
170	AAV-Cre-miR122TS-Myl3Enh	cctgcaggcagctgcgcgctcgctcgctcactgaggccgcccgggcgtcgggcgacctttggtcgcccggcctcagtgagcgagcgagcgcgcagagagggagtggccaactccatcactaggggttcctgcggccgcacgcgccggtaccatggtgcccaagaagaagaggaaagtctccaacctgctgactgtgcaccaaaacctgcctgccctccctgtggatgccacctctgatgaagtcaggaagaacctgatggacatgttcagggacaggcaggccttctctgaacacacctggaagatgctcctgtctgtgtgcagatcctgggctgcctggtgcaagctgaacaacaggaaatggttccctgctgaacctgaggatgtgagggactacct…
171	AAV-Cre-miR122TS-miniMyl3Enh	cctgcaggcagctgcgcgctcgctcgctcactgaggccgcccgggcgtcgggcgacctttggtcgcccggcctcagtgagcgagcgagcgcgcagagagggagtggccaactccatcactaggggttcctgcggccgcacgcgccggtaccatggtgcccaagaagaagaggaaagtctccaacctgctgactgtgcaccaaaacctgcctgccctccctgtggatgccacctctgatgaagtcaggaagaacctgatggacatgttcagggacaggcaggccttctctgaacacacctggaagatgctcctgtctgtgtgcagatcctgggctgcctggtgcaagctgaacaacaggaaatggttccctgctgaacctgaggatgtgagggactacct…
182	AAV-spCas9-miR122-miniMyl7Enh-U6-Scn5a.gRNA1	cctgcaggcagctgcgcgctcgctcgctcactgaggccgcccgggcgtcgggcgacctttggtcgcccggcctcagtgagcgagcgagcgcgcagagagggagtggccaactccatcactaggggttcctgcggccgcacgcgccggtaccATGccgaagaaaaagcgcaaggtcgaagcgtccgacaagaagtacagcatcggcctggacatcggcaccaactctgtgggctgggccgtgatcaccgacgagtacaaggtgcccagcaagaaattcaaggtgctgggcaacaccgaccggcacagcatcaagaagaacctgatcggagccctgctgttcgacagcggcgaaacagccgaggccacccggctgaagagaaccgccagaagaagatacac…
183	AAV-spCas9-miR122-miniMyl7Enh-U6-Scn5a.gRNA2	cctgcaggcagctgcgcgctcgctcgctcactgaggccgcccgggcgtcgggcgacctttggtcgcccggcctcagtgagcgagcgagcgcgcagagagggagtggccaactccatcactaggggttcctgcggccgcacgcgccggtaccATGccgaagaaaaagcgcaaggtcgaagcgtccgacaagaagtacagcatcggcctggacatcggcaccaactctgtgggctgggccgtgatcaccgacgagtacaaggtgcccagcaagaaattcaaggtgctgggcaacaccgaccggcacagcatcaagaagaacctgatcggagccctgctgttcgacagcggcgaaacagccgaggccacccggctgaagagaaccgccagaagaagatacac…
184	AAV-spCas9-miR122-miniMyl7Enh-U6-Scn5a.gRNA3	cctgcaggcagctgcgcgctcgctcgctcactgaggccgcccgggcgtcgggcgacctttggtcgcccggcctcagtgagcgagcgagcgcgcagagagggagtggccaactccatcactaggggttcctgcggccgcacgcgccggtaccATGccgaagaaaaagcgcaaggtcgaagcgtccgacaagaagtacagcatcggcctggacatcggcaccaactctgtgggctgggccgtgatcaccgacgagtacaaggtgcccagcaagaaattcaaggtgctgggcaacaccgaccggcacagcatcaagaagaacctgatcggagccctgctgttcgacagcggcgaaacagccgaggccacccggctgaagagaaccgccagaagaagatacac…
